# KaryoTap-based scDNA seq assessment of aneuploidy induction by hydroquinone in hematopoietic stem cells

**DOI:** 10.64898/2026.11.02.763824

**Authors:** Maria Trifas, Stephanie Aronson, Fabio Alfieri, Manjunatha Kogenaru, Rachel Kim, Teresa Davoli

**Affiliations:** Institute for Systems Genetics and Department of Biochemistry and Molecular Pharmacology, NYU Grossman School of Medicine, New York, NY, USA; Department of Pediatrics, NYU Grossman School of Medicine, New York, NY, USA

**Author notes:** Lead Contact and Correspondence: Teresa Davoli (,).

## Abstract

Monosomy 7 is a frequent cytogenetic alteration associated with poor outcomes in myelodysplastic syndrome and acute myeloid leukemia. The benzene metabolite hydroquinone (HQ) has been reported to induce chromosome 7 loss in cultured hematopoietic cells, suggesting a mechanism linking benzene exposure to these diseases. However, these findings were largely based on FISH analysis of selected chromosomes in relatively small numbers of cells. Here, we tested whether HQ increases aneuploidy in primary human CD34+ hematopoietic stem and progenitor cells (HSPCs) using KaryoTap, a single cell DNA sequencing approach that measures copy number across all 22 autosomes, together with interphase FISH. We first identified 20 µM as the highest HQ concentration tested that preserved sufficient viable cells for single cell analysis. We then examined cord blood and adult mobilized CD34+ cells, including the MPS1 inhibitor reversine as a positive control in the cord blood experiment. Reversine increased whole chromosome gains and losses, including those of chromosome 7. HQ did not produce a reproducible increase in aneuploidy across three donors and two sources of CD34+ cells, including two concentrations and two timepoints in the adult donor. A modest increase in chromosome 7 loss in one cord blood donor was not reproduced in the other donors. In the other cord blood donor, the estimated upper bound on the HQ associated increase was approximately 1.4 percentage points. HSPCs also showed a greater increase in chromosome losses than epithelial cells or melanocytes following the same reversine exposure. These findings do not support a substantial, reproducible increase in whole chromosome aneuploidy after HQ exposure under the conditions tested. They are consistent with a model in which benzene exposure favors the expansion of preexisting monosomy 7 clones, although this possibility requires direct testing.

**Highlights:** KaryoTap measured copy number across all 22 autosomes in primary human CD34+ HSPCs exposed to hydroquinone.

Hydroquinone did not reproducibly increase whole chromosome aneuploidy or monosomy 7 in cord blood or adult mobilized CD34+ cells.

Reversine increased chromosome gains and losses in the same cord blood cultures.

The findings support further testing of whether hydroquinone favors the expansion of preexisting monosomy 7 clones.
