## Supplementary material for "KaryoTap-based scDNA seq assessment of aneuploidy induction by hydroquinone in hematopoietic stem cells": Suppl Tables

### Sheet: S1_cordblood_perchrom
experiment	timepoint	condition	donor	chromosome	n_cells	pct_loss	pct_gain	mean_cn	pct_any
Cord blood CD34+, two pooled donors	Day 3	DMSO	donor_1	1	2368	5.45	4.65	1.993	10.1
Cord blood CD34+, two pooled donors	Day 3	DMSO	donor_1	2	2368	3.63	3.93	2.004	7.56
Cord blood CD34+, two pooled donors	Day 3	DMSO	donor_1	3	2368	9.92	5.95	1.96	15.87
Cord blood CD34+, two pooled donors	Day 3	DMSO	donor_1	4	2368	8.45	3.89	1.955	12.34
Cord blood CD34+, two pooled donors	Day 3	DMSO	donor_1	5	2368	6.17	3.25	1.971	9.42
Cord blood CD34+, two pooled donors	Day 3	DMSO	donor_1	6	2368	4.69	2.79	1.981	7.48
Cord blood CD34+, two pooled donors	Day 3	DMSO	donor_1	7	2368	5.79	4.31	1.986	10.1
Cord blood CD34+, two pooled donors	Day 3	DMSO	donor_1	8	2368	5.62	4.22	1.986	9.84
Cord blood CD34+, two pooled donors	Day 3	DMSO	donor_1	9	2368	6.63	4.65	1.981	11.28
Cord blood CD34+, two pooled donors	Day 3	DMSO	donor_1	10	2368	8.23	5.91	1.978	14.14
Cord blood CD34+, two pooled donors	Day 3	DMSO	donor_1	11	2368	6.97	7.26	2.005	14.23
Cord blood CD34+, two pooled donors	Day 3	DMSO	donor_1	12	2368	11.95	8.7	1.968	20.65
Cord blood CD34+, two pooled donors	Day 3	DMSO	donor_1	13	2368	11.57	6.76	1.952	18.33
Cord blood CD34+, two pooled donors	Day 3	DMSO	donor_1	14	2368	8.15	4.35	1.962	12.5
Cord blood CD34+, two pooled donors	Day 3	DMSO	donor_1	15	2368	9.21	5.79	1.967	15
Cord blood CD34+, two pooled donors	Day 3	DMSO	donor_1	16	2368	10.35	10.43	2.006	20.78
Cord blood CD34+, two pooled donors	Day 3	DMSO	donor_1	17	2368	6.29	6.25	2	12.54
Cord blood CD34+, two pooled donors	Day 3	DMSO	donor_1	18	2368	9.5	4.6	1.951	14.1
Cord blood CD34+, two pooled donors	Day 3	DMSO	donor_1	19	2368	5.7	6	2.006	11.7
Cord blood CD34+, two pooled donors	Day 3	DMSO	donor_1	20	2368	10.64	5.57	1.951	16.21
Cord blood CD34+, two pooled donors	Day 3	DMSO	donor_1	21	2368	13.09	8.23	1.955	21.32
Cord blood CD34+, two pooled donors	Day 3	DMSO	donor_1	22	2368	6.59	10.14	2.041	16.73
Cord blood CD34+, two pooled donors	Day 3	DMSO	donor_1	X	2368	21.66	14.02	1.928	35.68
Cord blood CD34+, two pooled donors	Day 3	DMSO	donor_2	1	2347	4.52	4.99	2.005	9.51
Cord blood CD34+, two pooled donors	Day 3	DMSO	donor_2	2	2347	2.56	3.07	2.005	5.63
Cord blood CD34+, two pooled donors	Day 3	DMSO	donor_2	3	2347	8.61	5.2	1.966	13.81
Cord blood CD34+, two pooled donors	Day 3	DMSO	donor_2	4	2347	5.88	2.51	1.967	8.39
Cord blood CD34+, two pooled donors	Day 3	DMSO	donor_2	5	2347	4.69	3.15	1.985	7.84
Cord blood CD34+, two pooled donors	Day 3	DMSO	donor_2	6	2347	3.62	3.66	2	7.28
Cord blood CD34+, two pooled donors	Day 3	DMSO	donor_2	7	2347	3.49	4.3	2.009	7.79
Cord blood CD34+, two pooled donors	Day 3	DMSO	donor_2	8	2347	4.3	3.24	1.989	7.54
Cord blood CD34+, two pooled donors	Day 3	DMSO	donor_2	9	2347	5.03	4.39	1.994	9.42
Cord blood CD34+, two pooled donors	Day 3	DMSO	donor_2	10	2347	7.67	4.73	1.971	12.4
Cord blood CD34+, two pooled donors	Day 3	DMSO	donor_2	11	2347	6.14	8.01	2.019	14.15
Cord blood CD34+, two pooled donors	Day 3	DMSO	donor_2	12	2347	10.48	8.61	1.982	19.09
Cord blood CD34+, two pooled donors	Day 3	DMSO	donor_2	13	2347	8.61	6.35	1.977	14.96
Cord blood CD34+, two pooled donors	Day 3	DMSO	donor_2	14	2347	6.6	3.96	1.974	10.56
Cord blood CD34+, two pooled donors	Day 3	DMSO	donor_2	15	2347	8.18	5.62	1.975	13.8
Cord blood CD34+, two pooled donors	Day 3	DMSO	donor_2	16	2347	9.25	10.52	2.016	19.77
Cord blood CD34+, two pooled donors	Day 3	DMSO	donor_2	17	2347	6.69	5.11	1.985	11.8
Cord blood CD34+, two pooled donors	Day 3	DMSO	donor_2	18	2347	8.39	3.75	1.954	12.14
Cord blood CD34+, two pooled donors	Day 3	DMSO	donor_2	19	2347	4.22	4.43	2.004	8.65
Cord blood CD34+, two pooled donors	Day 3	DMSO	donor_2	20	2347	8.52	4.47	1.961	12.99
Cord blood CD34+, two pooled donors	Day 3	DMSO	donor_2	21	2347	12.48	7.41	1.951	19.89
Cord blood CD34+, two pooled donors	Day 3	DMSO	donor_2	22	2347	11.04	5.92	1.951	16.96
Cord blood CD34+, two pooled donors	Day 3	DMSO	donor_2	X	2347	20.24	13.72	1.936	33.96
Cord blood CD34+, two pooled donors	Day 3	HQ	donor_1	1	3011	5.71	4.95	1.992	10.66
Cord blood CD34+, two pooled donors	Day 3	HQ	donor_1	2	3011	4.45	4.09	1.997	8.54
Cord blood CD34+, two pooled donors	Day 3	HQ	donor_1	3	3011	9.73	6.71	1.971	16.44
Cord blood CD34+, two pooled donors	Day 3	HQ	donor_1	4	3011	8.1	3.69	1.956	11.79
Cord blood CD34+, two pooled donors	Day 3	HQ	donor_1	5	3011	6.11	3.99	1.979	10.1
Cord blood CD34+, two pooled donors	Day 3	HQ	donor_1	6	3011	5.25	3.75	1.986	9
Cord blood CD34+, two pooled donors	Day 3	HQ	donor_1	7	3011	5.91	4.25	1.984	10.16
Cord blood CD34+, two pooled donors	Day 3	HQ	donor_1	8	3011	6.01	4.52	1.985	10.53
Cord blood CD34+, two pooled donors	Day 3	HQ	donor_1	9	3011	6.34	3.92	1.976	10.26
Cord blood CD34+, two pooled donors	Day 3	HQ	donor_1	10	3011	8.6	6.68	1.983	15.28
Cord blood CD34+, two pooled donors	Day 3	HQ	donor_1	11	3011	7.54	6.74	1.993	14.28
Cord blood CD34+, two pooled donors	Day 3	HQ	donor_1	12	3011	12.49	8.73	1.964	21.22
Cord blood CD34+, two pooled donors	Day 3	HQ	donor_1	13	3011	11.46	5.68	1.944	17.14
Cord blood CD34+, two pooled donors	Day 3	HQ	donor_1	14	3011	7.9	5.81	1.98	13.71
Cord blood CD34+, two pooled donors	Day 3	HQ	donor_1	15	3011	10.23	5.51	1.953	15.74
Cord blood CD34+, two pooled donors	Day 3	HQ	donor_1	16	3011	11.16	10.83	2.001	21.99
Cord blood CD34+, two pooled donors	Day 3	HQ	donor_1	17	3011	6.61	6.51	2.002	13.12
Cord blood CD34+, two pooled donors	Day 3	HQ	donor_1	18	3011	10.89	4.55	1.937	15.44
Cord blood CD34+, two pooled donors	Day 3	HQ	donor_1	19	3011	5.31	6.18	2.012	11.49
Cord blood CD34+, two pooled donors	Day 3	HQ	donor_1	20	3011	9.8	7.9	1.983	17.7
Cord blood CD34+, two pooled donors	Day 3	HQ	donor_1	21	3011	13.68	8.34	1.949	22.02
Cord blood CD34+, two pooled donors	Day 3	HQ	donor_1	22	3011	6.94	10.23	2.039	17.17
Cord blood CD34+, two pooled donors	Day 3	HQ	donor_1	X	3011	21.72	12.59	1.912	34.31
Cord blood CD34+, two pooled donors	Day 3	HQ	donor_2	1	3332	4.8	5.28	2.005	10.08
Cord blood CD34+, two pooled donors	Day 3	HQ	donor_2	2	3332	3.39	3.15	1.998	6.54
Cord blood CD34+, two pooled donors	Day 3	HQ	donor_2	3	3332	8.61	5.88	1.973	14.49
Cord blood CD34+, two pooled donors	Day 3	HQ	donor_2	4	3332	7.38	2.58	1.952	9.96
Cord blood CD34+, two pooled donors	Day 3	HQ	donor_2	5	3332	5.43	3.78	1.984	9.21
Cord blood CD34+, two pooled donors	Day 3	HQ	donor_2	6	3332	4.35	3.36	1.99	7.71
Cord blood CD34+, two pooled donors	Day 3	HQ	donor_2	7	3332	5.22	3.66	1.985	8.88
Cord blood CD34+, two pooled donors	Day 3	HQ	donor_2	8	3332	4.32	3.09	1.989	7.41
Cord blood CD34+, two pooled donors	Day 3	HQ	donor_2	9	3332	5.4	3.69	1.983	9.09
Cord blood CD34+, two pooled donors	Day 3	HQ	donor_2	10	3332	7.29	5.01	1.977	12.3
Cord blood CD34+, two pooled donors	Day 3	HQ	donor_2	11	3332	6.15	5.7	1.997	11.85
Cord blood CD34+, two pooled donors	Day 3	HQ	donor_2	12	3332	11.04	8.31	1.974	19.35
Cord blood CD34+, two pooled donors	Day 3	HQ	donor_2	13	3332	11.13	5.31	1.942	16.44
Cord blood CD34+, two pooled donors	Day 3	HQ	donor_2	14	3332	7.65	4.41	1.968	12.06
Cord blood CD34+, two pooled donors	Day 3	HQ	donor_2	15	3332	9.48	4.8	1.953	14.28
Cord blood CD34+, two pooled donors	Day 3	HQ	donor_2	16	3332	11.55	10.41	1.994	21.96
Cord blood CD34+, two pooled donors	Day 3	HQ	donor_2	17	3332	7.05	5.52	1.985	12.57
Cord blood CD34+, two pooled donors	Day 3	HQ	donor_2	18	3332	9.42	4.47	1.95	13.89
Cord blood CD34+, two pooled donors	Day 3	HQ	donor_2	19	3332	4.56	5.82	2.014	10.38
Cord blood CD34+, two pooled donors	Day 3	HQ	donor_2	20	3332	9.24	6.87	1.977	16.11
Cord blood CD34+, two pooled donors	Day 3	HQ	donor_2	21	3332	11.55	9.66	1.983	21.21
Cord blood CD34+, two pooled donors	Day 3	HQ	donor_2	22	3332	11.58	7.11	1.958	18.69
Cord blood CD34+, two pooled donors	Day 3	HQ	donor_2	X	3332	21.04	12.48	1.917	33.52
Cord blood CD34+, two pooled donors	Day 3	Rev	donor_1	1	2968	15.13	9.91	1.951	25.04
Cord blood CD34+, two pooled donors	Day 3	Rev	donor_1	2	2968	13.41	11.79	1.99	25.2
Cord blood CD34+, two pooled donors	Day 3	Rev	donor_1	3	2968	19.14	12.37	1.938	31.51
Cord blood CD34+, two pooled donors	Day 3	Rev	donor_1	4	2968	16.85	10.92	1.947	27.77
Cord blood CD34+, two pooled donors	Day 3	Rev	donor_1	5	2968	18.26	10.98	1.93	29.24
Cord blood CD34+, two pooled donors	Day 3	Rev	donor_1	6	2968	13.95	10.14	1.966	24.09
Cord blood CD34+, two pooled donors	Day 3	Rev	donor_1	7	2968	14.99	10.65	1.96	25.64
Cord blood CD34+, two pooled donors	Day 3	Rev	donor_1	8	2968	15.2	10.21	1.955	25.41
Cord blood CD34+, two pooled donors	Day 3	Rev	donor_1	9	2968	15.7	10.38	1.951	26.08
Cord blood CD34+, two pooled donors	Day 3	Rev	donor_1	10	2968	17.35	12.2	1.956	29.55
Cord blood CD34+, two pooled donors	Day 3	Rev	donor_1	11	2968	14.49	13.75	2.007	28.24
Cord blood CD34+, two pooled donors	Day 3	Rev	donor_1	12	2968	20.25	15.43	1.96	35.68
Cord blood CD34+, two pooled donors	Day 3	Rev	donor_1	13	2968	19.24	9.47	1.907	28.71
Cord blood CD34+, two pooled donors	Day 3	Rev	donor_1	14	2968	15.67	8.12	1.929	23.79
Cord blood CD34+, two pooled donors	Day 3	Rev	donor_1	15	2968	16.44	10.44	1.946	26.88
Cord blood CD34+, two pooled donors	Day 3	Rev	donor_1	16	2968	18.26	16.48	2.001	34.74
Cord blood CD34+, two pooled donors	Day 3	Rev	donor_1	17	2968	15.46	13.31	1.988	28.77
Cord blood CD34+, two pooled donors	Day 3	Rev	donor_1	18	2968	19.31	11.15	1.925	30.46
Cord blood CD34+, two pooled donors	Day 3	Rev	donor_1	19	2968	13.11	12.6	2.011	25.71
Cord blood CD34+, two pooled donors	Day 3	Rev	donor_1	20	2968	17.45	13.04	1.967	30.49
Cord blood CD34+, two pooled donors	Day 3	Rev	donor_1	21	2968	21.26	11.86	1.919	33.12
Cord blood CD34+, two pooled donors	Day 3	Rev	donor_1	22	2968	10.28	13.75	2.049	24.03
Cord blood CD34+, two pooled donors	Day 3	Rev	donor_1	X	2968	30.63	17.96	1.9	48.59
Cord blood CD34+, two pooled donors	Day 3	Rev	donor_2	1	3372	11.24	10.23	1.995	21.47
Cord blood CD34+, two pooled donors	Day 3	Rev	donor_2	2	3372	12.4	10.02	1.98	22.42
Cord blood CD34+, two pooled donors	Day 3	Rev	donor_2	3	3372	18.21	11.18	1.936	29.39
Cord blood CD34+, two pooled donors	Day 3	Rev	donor_2	4	3372	16.04	11.48	1.958	27.52
Cord blood CD34+, two pooled donors	Day 3	Rev	donor_2	5	3372	14.38	9.19	1.953	23.57
Cord blood CD34+, two pooled donors	Day 3	Rev	donor_2	6	3372	11.71	9.88	1.985	21.59
Cord blood CD34+, two pooled donors	Day 3	Rev	donor_2	7	3372	13.7	10.08	1.967	23.78
Cord blood CD34+, two pooled donors	Day 3	Rev	donor_2	8	3372	13.08	10.14	1.974	23.22
Cord blood CD34+, two pooled donors	Day 3	Rev	donor_2	9	3372	13.64	9.1	1.959	22.74
Cord blood CD34+, two pooled donors	Day 3	Rev	donor_2	10	3372	16.61	10.68	1.946	27.29
Cord blood CD34+, two pooled donors	Day 3	Rev	donor_2	11	3372	13.73	13.91	2.011	27.64
Cord blood CD34+, two pooled donors	Day 3	Rev	donor_2	12	3372	18.45	13.37	1.954	31.82
Cord blood CD34+, two pooled donors	Day 3	Rev	donor_2	13	3372	17.56	9.31	1.92	26.87
Cord blood CD34+, two pooled donors	Day 3	Rev	donor_2	14	3372	15.66	7.59	1.921	23.25
Cord blood CD34+, two pooled donors	Day 3	Rev	donor_2	15	3372	16.01	9.28	1.936	25.29
Cord blood CD34+, two pooled donors	Day 3	Rev	donor_2	16	3372	19.34	14.59	1.969	33.93
Cord blood CD34+, two pooled donors	Day 3	Rev	donor_2	17	3372	15.07	11.92	1.975	26.99
Cord blood CD34+, two pooled donors	Day 3	Rev	donor_2	18	3372	16.76	9.61	1.934	26.37
Cord blood CD34+, two pooled donors	Day 3	Rev	donor_2	19	3372	11.86	11.03	2.004	22.89
Cord blood CD34+, two pooled donors	Day 3	Rev	donor_2	20	3372	17.2	11.57	1.949	28.77
Cord blood CD34+, two pooled donors	Day 3	Rev	donor_2	21	3372	19.1	11.27	1.934	30.37
Cord blood CD34+, two pooled donors	Day 3	Rev	donor_2	22	3372	16.73	9.22	1.934	25.95
Cord blood CD34+, two pooled donors	Day 3	Rev	donor_2	X	3372	26.84	17.82	1.932	44.66
Cord blood CD34+, two pooled donors	Day 10 (low cell recovery, not interpreted)	DMSO	donor_1	1	14	7.14	0	1.929	7.14
Cord blood CD34+, two pooled donors	Day 10 (low cell recovery, not interpreted)	DMSO	donor_1	2	14	0	14.29	2.143	14.29
Cord blood CD34+, two pooled donors	Day 10 (low cell recovery, not interpreted)	DMSO	donor_1	3	14	7.14	0	1.929	7.14
Cord blood CD34+, two pooled donors	Day 10 (low cell recovery, not interpreted)	DMSO	donor_1	4	14	14.29	0	1.857	14.29
Cord blood CD34+, two pooled donors	Day 10 (low cell recovery, not interpreted)	DMSO	donor_1	5	14	14.29	0	1.857	14.29
Cord blood CD34+, two pooled donors	Day 10 (low cell recovery, not interpreted)	DMSO	donor_1	6	14	7.14	0	1.929	7.14
Cord blood CD34+, two pooled donors	Day 10 (low cell recovery, not interpreted)	DMSO	donor_1	7	14	7.14	0	1.929	7.14
Cord blood CD34+, two pooled donors	Day 10 (low cell recovery, not interpreted)	DMSO	donor_1	8	14	7.14	0	1.929	7.14
Cord blood CD34+, two pooled donors	Day 10 (low cell recovery, not interpreted)	DMSO	donor_1	9	14	14.29	0	1.857	14.29
Cord blood CD34+, two pooled donors	Day 10 (low cell recovery, not interpreted)	DMSO	donor_1	10	14	7.14	7.14	2	14.28
Cord blood CD34+, two pooled donors	Day 10 (low cell recovery, not interpreted)	DMSO	donor_1	11	14	14.29	0	1.857	14.29
Cord blood CD34+, two pooled donors	Day 10 (low cell recovery, not interpreted)	DMSO	donor_1	12	14	28.57	7.14	1.786	35.71
Cord blood CD34+, two pooled donors	Day 10 (low cell recovery, not interpreted)	DMSO	donor_1	13	14	14.29	7.14	1.929	21.43
Cord blood CD34+, two pooled donors	Day 10 (low cell recovery, not interpreted)	DMSO	donor_1	14	14	7.14	0	1.929	7.14
Cord blood CD34+, two pooled donors	Day 10 (low cell recovery, not interpreted)	DMSO	donor_1	15	14	7.14	0	1.929	7.14
Cord blood CD34+, two pooled donors	Day 10 (low cell recovery, not interpreted)	DMSO	donor_1	16	14	14.29	14.29	2	28.58
Cord blood CD34+, two pooled donors	Day 10 (low cell recovery, not interpreted)	DMSO	donor_1	17	14	14.29	7.14	1.929	21.43
Cord blood CD34+, two pooled donors	Day 10 (low cell recovery, not interpreted)	DMSO	donor_1	18	14	14.29	0	1.857	14.29
Cord blood CD34+, two pooled donors	Day 10 (low cell recovery, not interpreted)	DMSO	donor_1	19	14	0	0	2	0
Cord blood CD34+, two pooled donors	Day 10 (low cell recovery, not interpreted)	DMSO	donor_1	20	14	14.29	7.14	1.929	21.43
Cord blood CD34+, two pooled donors	Day 10 (low cell recovery, not interpreted)	DMSO	donor_1	21	14	14.29	0	1.857	14.29
Cord blood CD34+, two pooled donors	Day 10 (low cell recovery, not interpreted)	DMSO	donor_1	22	14	7.14	14.29	2.071	21.43
Cord blood CD34+, two pooled donors	Day 10 (low cell recovery, not interpreted)	DMSO	donor_1	X	14	21.43	21.43	2.071	42.86
Cord blood CD34+, two pooled donors	Day 10 (low cell recovery, not interpreted)	DMSO	donor_2	1	14	14.29	21.43	2.071	35.72
Cord blood CD34+, two pooled donors	Day 10 (low cell recovery, not interpreted)	DMSO	donor_2	2	14	14.29	0	1.857	14.29
Cord blood CD34+, two pooled donors	Day 10 (low cell recovery, not interpreted)	DMSO	donor_2	3	14	7.14	0	1.929	7.14
Cord blood CD34+, two pooled donors	Day 10 (low cell recovery, not interpreted)	DMSO	donor_2	4	14	14.29	7.14	1.929	21.43
Cord blood CD34+, two pooled donors	Day 10 (low cell recovery, not interpreted)	DMSO	donor_2	5	14	14.29	0	1.857	14.29
Cord blood CD34+, two pooled donors	Day 10 (low cell recovery, not interpreted)	DMSO	donor_2	6	14	14.29	0	1.857	14.29
Cord blood CD34+, two pooled donors	Day 10 (low cell recovery, not interpreted)	DMSO	donor_2	7	14	14.29	0	1.857	14.29
Cord blood CD34+, two pooled donors	Day 10 (low cell recovery, not interpreted)	DMSO	donor_2	8	14	14.29	0	1.857	14.29
Cord blood CD34+, two pooled donors	Day 10 (low cell recovery, not interpreted)	DMSO	donor_2	9	14	7.14	7.14	2	14.28
Cord blood CD34+, two pooled donors	Day 10 (low cell recovery, not interpreted)	DMSO	donor_2	10	14	14.29	7.14	1.929	21.43
Cord blood CD34+, two pooled donors	Day 10 (low cell recovery, not interpreted)	DMSO	donor_2	11	14	7.14	0	1.929	7.14
Cord blood CD34+, two pooled donors	Day 10 (low cell recovery, not interpreted)	DMSO	donor_2	12	14	7.14	0	1.929	7.14
Cord blood CD34+, two pooled donors	Day 10 (low cell recovery, not interpreted)	DMSO	donor_2	13	14	14.29	7.14	1.929	21.43
Cord blood CD34+, two pooled donors	Day 10 (low cell recovery, not interpreted)	DMSO	donor_2	14	14	21.43	0	1.786	21.43
Cord blood CD34+, two pooled donors	Day 10 (low cell recovery, not interpreted)	DMSO	donor_2	15	14	7.14	7.14	2	14.28
Cord blood CD34+, two pooled donors	Day 10 (low cell recovery, not interpreted)	DMSO	donor_2	16	14	7.14	14.29	2.071	21.43
Cord blood CD34+, two pooled donors	Day 10 (low cell recovery, not interpreted)	DMSO	donor_2	17	14	7.14	0	1.929	7.14
Cord blood CD34+, two pooled donors	Day 10 (low cell recovery, not interpreted)	DMSO	donor_2	18	14	7.14	0	1.929	7.14
Cord blood CD34+, two pooled donors	Day 10 (low cell recovery, not interpreted)	DMSO	donor_2	19	14	0	7.14	2.071	7.14
Cord blood CD34+, two pooled donors	Day 10 (low cell recovery, not interpreted)	DMSO	donor_2	20	14	7.14	7.14	2	14.28
Cord blood CD34+, two pooled donors	Day 10 (low cell recovery, not interpreted)	DMSO	donor_2	21	14	14.29	0	1.857	14.29
Cord blood CD34+, two pooled donors	Day 10 (low cell recovery, not interpreted)	DMSO	donor_2	22	14	7.14	7.14	2	14.28
Cord blood CD34+, two pooled donors	Day 10 (low cell recovery, not interpreted)	DMSO	donor_2	X	14	7.14	0	1.929	7.14
Cord blood CD34+, two pooled donors	Day 10 (low cell recovery, not interpreted)	HQ	donor_1	1	11	45.45	0	1.545	45.45
Cord blood CD34+, two pooled donors	Day 10 (low cell recovery, not interpreted)	HQ	donor_1	2	11	0	0	2	0
Cord blood CD34+, two pooled donors	Day 10 (low cell recovery, not interpreted)	HQ	donor_1	3	11	9.09	9.09	2	18.18
Cord blood CD34+, two pooled donors	Day 10 (low cell recovery, not interpreted)	HQ	donor_1	4	11	27.27	0	1.727	27.27
Cord blood CD34+, two pooled donors	Day 10 (low cell recovery, not interpreted)	HQ	donor_1	5	11	36.36	9.09	1.727	45.45
Cord blood CD34+, two pooled donors	Day 10 (low cell recovery, not interpreted)	HQ	donor_1	6	11	18.18	0	1.818	18.18
Cord blood CD34+, two pooled donors	Day 10 (low cell recovery, not interpreted)	HQ	donor_1	7	11	9.09	0	1.909	9.09
Cord blood CD34+, two pooled donors	Day 10 (low cell recovery, not interpreted)	HQ	donor_1	8	11	18.18	0	1.818	18.18
Cord blood CD34+, two pooled donors	Day 10 (low cell recovery, not interpreted)	HQ	donor_1	9	11	9.09	0	1.909	9.09
Cord blood CD34+, two pooled donors	Day 10 (low cell recovery, not interpreted)	HQ	donor_1	10	11	9.09	9.09	2	18.18
Cord blood CD34+, two pooled donors	Day 10 (low cell recovery, not interpreted)	HQ	donor_1	11	11	18.18	0	1.818	18.18
Cord blood CD34+, two pooled donors	Day 10 (low cell recovery, not interpreted)	HQ	donor_1	12	11	0	18.18	2.182	18.18
Cord blood CD34+, two pooled donors	Day 10 (low cell recovery, not interpreted)	HQ	donor_1	13	11	27.27	0	1.727	27.27
Cord blood CD34+, two pooled donors	Day 10 (low cell recovery, not interpreted)	HQ	donor_1	14	11	18.18	0	1.818	18.18
Cord blood CD34+, two pooled donors	Day 10 (low cell recovery, not interpreted)	HQ	donor_1	15	11	45.45	0	1.545	45.45
Cord blood CD34+, two pooled donors	Day 10 (low cell recovery, not interpreted)	HQ	donor_1	16	11	27.27	9.09	1.818	36.36
Cord blood CD34+, two pooled donors	Day 10 (low cell recovery, not interpreted)	HQ	donor_1	17	11	18.18	0	1.818	18.18
Cord blood CD34+, two pooled donors	Day 10 (low cell recovery, not interpreted)	HQ	donor_1	18	11	9.09	0	1.909	9.09
Cord blood CD34+, two pooled donors	Day 10 (low cell recovery, not interpreted)	HQ	donor_1	19	11	9.09	9.09	2	18.18
Cord blood CD34+, two pooled donors	Day 10 (low cell recovery, not interpreted)	HQ	donor_1	20	11	18.18	9.09	1.909	27.27
Cord blood CD34+, two pooled donors	Day 10 (low cell recovery, not interpreted)	HQ	donor_1	21	11	18.18	9.09	1.909	27.27
Cord blood CD34+, two pooled donors	Day 10 (low cell recovery, not interpreted)	HQ	donor_1	22	11	27.27	9.09	1.818	36.36
Cord blood CD34+, two pooled donors	Day 10 (low cell recovery, not interpreted)	HQ	donor_1	X	11	36.36	9.09	1.727	45.45
Cord blood CD34+, two pooled donors	Day 10 (low cell recovery, not interpreted)	HQ	donor_2	1	23	8.7	13.04	2.043	21.74
Cord blood CD34+, two pooled donors	Day 10 (low cell recovery, not interpreted)	HQ	donor_2	2	23	4.35	0	1.957	4.35
Cord blood CD34+, two pooled donors	Day 10 (low cell recovery, not interpreted)	HQ	donor_2	3	23	17.39	8.7	1.913	26.09
Cord blood CD34+, two pooled donors	Day 10 (low cell recovery, not interpreted)	HQ	donor_2	4	23	13.04	4.35	1.913	17.39
Cord blood CD34+, two pooled donors	Day 10 (low cell recovery, not interpreted)	HQ	donor_2	5	23	8.7	0	1.913	8.7
Cord blood CD34+, two pooled donors	Day 10 (low cell recovery, not interpreted)	HQ	donor_2	6	23	8.7	4.35	1.957	13.05
Cord blood CD34+, two pooled donors	Day 10 (low cell recovery, not interpreted)	HQ	donor_2	7	23	8.7	0	1.913	8.7
Cord blood CD34+, two pooled donors	Day 10 (low cell recovery, not interpreted)	HQ	donor_2	8	23	8.7	0	1.913	8.7
Cord blood CD34+, two pooled donors	Day 10 (low cell recovery, not interpreted)	HQ	donor_2	9	23	8.7	8.7	2	17.4
Cord blood CD34+, two pooled donors	Day 10 (low cell recovery, not interpreted)	HQ	donor_2	10	23	0	21.74	2.217	21.74
Cord blood CD34+, two pooled donors	Day 10 (low cell recovery, not interpreted)	HQ	donor_2	11	23	21.74	4.35	1.826	26.09
Cord blood CD34+, two pooled donors	Day 10 (low cell recovery, not interpreted)	HQ	donor_2	12	23	4.35	4.35	2	8.7
Cord blood CD34+, two pooled donors	Day 10 (low cell recovery, not interpreted)	HQ	donor_2	13	23	8.7	4.35	1.957	13.05
Cord blood CD34+, two pooled donors	Day 10 (low cell recovery, not interpreted)	HQ	donor_2	14	23	13.04	4.35	1.913	17.39
Cord blood CD34+, two pooled donors	Day 10 (low cell recovery, not interpreted)	HQ	donor_2	15	23	26.09	4.35	1.783	30.44
Cord blood CD34+, two pooled donors	Day 10 (low cell recovery, not interpreted)	HQ	donor_2	16	23	8.7	26.09	2.174	34.79
Cord blood CD34+, two pooled donors	Day 10 (low cell recovery, not interpreted)	HQ	donor_2	17	23	8.7	13.04	2.043	21.74
Cord blood CD34+, two pooled donors	Day 10 (low cell recovery, not interpreted)	HQ	donor_2	18	23	8.7	8.7	2	17.4
Cord blood CD34+, two pooled donors	Day 10 (low cell recovery, not interpreted)	HQ	donor_2	19	23	4.35	0	1.957	4.35
Cord blood CD34+, two pooled donors	Day 10 (low cell recovery, not interpreted)	HQ	donor_2	20	23	13.04	0	1.87	13.04
Cord blood CD34+, two pooled donors	Day 10 (low cell recovery, not interpreted)	HQ	donor_2	21	23	17.39	8.7	1.913	26.09
Cord blood CD34+, two pooled donors	Day 10 (low cell recovery, not interpreted)	HQ	donor_2	22	23	13.04	4.35	1.913	17.39
Cord blood CD34+, two pooled donors	Day 10 (low cell recovery, not interpreted)	HQ	donor_2	X	23	0	26.09	2.304	26.09
Cord blood CD34+, two pooled donors	Day 10 (low cell recovery, not interpreted)	Rev	donor_1	1	10	0	0	2	0
Cord blood CD34+, two pooled donors	Day 10 (low cell recovery, not interpreted)	Rev	donor_1	2	10	0	0	2	0
Cord blood CD34+, two pooled donors	Day 10 (low cell recovery, not interpreted)	Rev	donor_1	3	10	0	0	2	0
Cord blood CD34+, two pooled donors	Day 10 (low cell recovery, not interpreted)	Rev	donor_1	4	10	10	0	1.9	10
Cord blood CD34+, two pooled donors	Day 10 (low cell recovery, not interpreted)	Rev	donor_1	5	10	10	0	1.9	10
Cord blood CD34+, two pooled donors	Day 10 (low cell recovery, not interpreted)	Rev	donor_1	6	10	0	0	2	0
Cord blood CD34+, two pooled donors	Day 10 (low cell recovery, not interpreted)	Rev	donor_1	7	10	0	0	2	0
Cord blood CD34+, two pooled donors	Day 10 (low cell recovery, not interpreted)	Rev	donor_1	8	10	10	0	1.9	10
Cord blood CD34+, two pooled donors	Day 10 (low cell recovery, not interpreted)	Rev	donor_1	9	10	0	0	2	0
Cord blood CD34+, two pooled donors	Day 10 (low cell recovery, not interpreted)	Rev	donor_1	10	10	0	10	2.1	10
Cord blood CD34+, two pooled donors	Day 10 (low cell recovery, not interpreted)	Rev	donor_1	11	10	0	0	2	0
Cord blood CD34+, two pooled donors	Day 10 (low cell recovery, not interpreted)	Rev	donor_1	12	10	0	0	2	0
Cord blood CD34+, two pooled donors	Day 10 (low cell recovery, not interpreted)	Rev	donor_1	13	10	0	0	2	0
Cord blood CD34+, two pooled donors	Day 10 (low cell recovery, not interpreted)	Rev	donor_1	14	10	0	0	2	0
Cord blood CD34+, two pooled donors	Day 10 (low cell recovery, not interpreted)	Rev	donor_1	15	10	10	10	2	20
Cord blood CD34+, two pooled donors	Day 10 (low cell recovery, not interpreted)	Rev	donor_1	16	10	30	0	1.7	30
Cord blood CD34+, two pooled donors	Day 10 (low cell recovery, not interpreted)	Rev	donor_1	17	10	10	0	1.9	10
Cord blood CD34+, two pooled donors	Day 10 (low cell recovery, not interpreted)	Rev	donor_1	18	10	0	0	2	0
Cord blood CD34+, two pooled donors	Day 10 (low cell recovery, not interpreted)	Rev	donor_1	19	10	10	10	2	20
Cord blood CD34+, two pooled donors	Day 10 (low cell recovery, not interpreted)	Rev	donor_1	20	10	20	0	1.8	20
Cord blood CD34+, two pooled donors	Day 10 (low cell recovery, not interpreted)	Rev	donor_1	21	10	20	0	1.8	20
Cord blood CD34+, two pooled donors	Day 10 (low cell recovery, not interpreted)	Rev	donor_1	22	10	10	0	1.9	10
Cord blood CD34+, two pooled donors	Day 10 (low cell recovery, not interpreted)	Rev	donor_1	X	10	10	30	2.2	40
Cord blood CD34+, two pooled donors	Day 10 (low cell recovery, not interpreted)	Rev	donor_2	1	9	0	33.33	2.333	33.33
Cord blood CD34+, two pooled donors	Day 10 (low cell recovery, not interpreted)	Rev	donor_2	2	9	0	0	2	0
Cord blood CD34+, two pooled donors	Day 10 (low cell recovery, not interpreted)	Rev	donor_2	3	9	0	33.33	2.333	33.33
Cord blood CD34+, two pooled donors	Day 10 (low cell recovery, not interpreted)	Rev	donor_2	4	9	0	11.11	2.111	11.11
Cord blood CD34+, two pooled donors	Day 10 (low cell recovery, not interpreted)	Rev	donor_2	5	9	0	0	2	0
Cord blood CD34+, two pooled donors	Day 10 (low cell recovery, not interpreted)	Rev	donor_2	6	9	0	33.33	2.333	33.33
Cord blood CD34+, two pooled donors	Day 10 (low cell recovery, not interpreted)	Rev	donor_2	7	9	0	0	2	0
Cord blood CD34+, two pooled donors	Day 10 (low cell recovery, not interpreted)	Rev	donor_2	8	9	0	0	2	0
Cord blood CD34+, two pooled donors	Day 10 (low cell recovery, not interpreted)	Rev	donor_2	9	9	0	0	2	0
Cord blood CD34+, two pooled donors	Day 10 (low cell recovery, not interpreted)	Rev	donor_2	10	9	0	33.33	2.333	33.33
Cord blood CD34+, two pooled donors	Day 10 (low cell recovery, not interpreted)	Rev	donor_2	11	9	0	11.11	2.111	11.11
Cord blood CD34+, two pooled donors	Day 10 (low cell recovery, not interpreted)	Rev	donor_2	12	9	0	22.22	2.222	22.22
Cord blood CD34+, two pooled donors	Day 10 (low cell recovery, not interpreted)	Rev	donor_2	13	9	0	11.11	2.111	11.11
Cord blood CD34+, two pooled donors	Day 10 (low cell recovery, not interpreted)	Rev	donor_2	14	9	0	0	2	0
Cord blood CD34+, two pooled donors	Day 10 (low cell recovery, not interpreted)	Rev	donor_2	15	9	0	22.22	2.222	22.22
Cord blood CD34+, two pooled donors	Day 10 (low cell recovery, not interpreted)	Rev	donor_2	16	9	0	55.56	2.556	55.56
Cord blood CD34+, two pooled donors	Day 10 (low cell recovery, not interpreted)	Rev	donor_2	17	9	11.11	0	1.889	11.11
Cord blood CD34+, two pooled donors	Day 10 (low cell recovery, not interpreted)	Rev	donor_2	18	9	0	11.11	2.111	11.11
Cord blood CD34+, two pooled donors	Day 10 (low cell recovery, not interpreted)	Rev	donor_2	19	9	0	0	2	0
Cord blood CD34+, two pooled donors	Day 10 (low cell recovery, not interpreted)	Rev	donor_2	20	9	0	11.11	2.111	11.11
Cord blood CD34+, two pooled donors	Day 10 (low cell recovery, not interpreted)	Rev	donor_2	21	9	0	22.22	2.222	22.22
Cord blood CD34+, two pooled donors	Day 10 (low cell recovery, not interpreted)	Rev	donor_2	22	9	11.11	11.11	2	22.22
Cord blood CD34+, two pooled donors	Day 10 (low cell recovery, not interpreted)	Rev	donor_2	X	9	0	44.44	2.667	44.44

### Sheet: S2_adult_perchrom
experiment	timepoint	condition	donor	chromosome	n_cells	pct_loss	pct_gain
Adult mobilized peripheral blood CD34+, single donor	Day 3	20uM	adult_donor	1	1842	2.33	3.75
Adult mobilized peripheral blood CD34+, single donor	Day 3	20uM	adult_donor	10	1842	4.23	8.2
Adult mobilized peripheral blood CD34+, single donor	Day 3	20uM	adult_donor	11	1842	2.06	6.95
Adult mobilized peripheral blood CD34+, single donor	Day 3	20uM	adult_donor	12	1842	5.97	9.55
Adult mobilized peripheral blood CD34+, single donor	Day 3	20uM	adult_donor	13	1842	6.03	4.94
Adult mobilized peripheral blood CD34+, single donor	Day 3	20uM	adult_donor	14	1842	4.72	3.75
Adult mobilized peripheral blood CD34+, single donor	Day 3	20uM	adult_donor	15	1842	4.99	8.52
Adult mobilized peripheral blood CD34+, single donor	Day 3	20uM	adult_donor	16	1842	3.09	12.6
Adult mobilized peripheral blood CD34+, single donor	Day 3	20uM	adult_donor	17	1842	2.99	9.77
Adult mobilized peripheral blood CD34+, single donor	Day 3	20uM	adult_donor	18	1842	4.45	6.89
Adult mobilized peripheral blood CD34+, single donor	Day 3	20uM	adult_donor	19	1842	1.74	4.83
Adult mobilized peripheral blood CD34+, single donor	Day 3	20uM	adult_donor	2	1842	1.9	2.61
Adult mobilized peripheral blood CD34+, single donor	Day 3	20uM	adult_donor	20	1842	4.94	4.13
Adult mobilized peripheral blood CD34+, single donor	Day 3	20uM	adult_donor	21	1842	5.97	8.52
Adult mobilized peripheral blood CD34+, single donor	Day 3	20uM	adult_donor	22	1842	3.91	8.79
Adult mobilized peripheral blood CD34+, single donor	Day 3	20uM	adult_donor	3	1842	5.75	5.75
Adult mobilized peripheral blood CD34+, single donor	Day 3	20uM	adult_donor	4	1842	3.42	4.94
Adult mobilized peripheral blood CD34+, single donor	Day 3	20uM	adult_donor	5	1842	2.28	3.53
Adult mobilized peripheral blood CD34+, single donor	Day 3	20uM	adult_donor	6	1842	0.81	4.13
Adult mobilized peripheral blood CD34+, single donor	Day 3	20uM	adult_donor	7	1842	1.63	4.02
Adult mobilized peripheral blood CD34+, single donor	Day 3	20uM	adult_donor	8	1842	1.9	3.47
Adult mobilized peripheral blood CD34+, single donor	Day 3	20uM	adult_donor	9	1842	2.39	6.51
Adult mobilized peripheral blood CD34+, single donor	Day 3	20uM	adult_donor	X	1842	18.84	12
Adult mobilized peripheral blood CD34+, single donor	Day 3	5uM	adult_donor	1	1736	1.67	4.32
Adult mobilized peripheral blood CD34+, single donor	Day 3	5uM	adult_donor	10	1736	3.63	8.41
Adult mobilized peripheral blood CD34+, single donor	Day 3	5uM	adult_donor	11	1736	2.02	6.39
Adult mobilized peripheral blood CD34+, single donor	Day 3	5uM	adult_donor	12	1736	5.01	7.95
Adult mobilized peripheral blood CD34+, single donor	Day 3	5uM	adult_donor	13	1736	4.55	5.01
Adult mobilized peripheral blood CD34+, single donor	Day 3	5uM	adult_donor	14	1736	5.3	4.26
Adult mobilized peripheral blood CD34+, single donor	Day 3	5uM	adult_donor	15	1736	3.74	7.26
Adult mobilized peripheral blood CD34+, single donor	Day 3	5uM	adult_donor	16	1736	2.02	13.54
Adult mobilized peripheral blood CD34+, single donor	Day 3	5uM	adult_donor	17	1736	3	8.76
Adult mobilized peripheral blood CD34+, single donor	Day 3	5uM	adult_donor	18	1736	4.55	6.57
Adult mobilized peripheral blood CD34+, single donor	Day 3	5uM	adult_donor	19	1736	2.13	5.01
Adult mobilized peripheral blood CD34+, single donor	Day 3	5uM	adult_donor	2	1736	1.44	3.11
Adult mobilized peripheral blood CD34+, single donor	Day 3	5uM	adult_donor	20	1736	5.53	4.72
Adult mobilized peripheral blood CD34+, single donor	Day 3	5uM	adult_donor	21	1736	4.72	10.08
Adult mobilized peripheral blood CD34+, single donor	Day 3	5uM	adult_donor	22	1736	3.05	8.76
Adult mobilized peripheral blood CD34+, single donor	Day 3	5uM	adult_donor	3	1736	4.78	5.76
Adult mobilized peripheral blood CD34+, single donor	Day 3	5uM	adult_donor	4	1736	3.11	4.61
Adult mobilized peripheral blood CD34+, single donor	Day 3	5uM	adult_donor	5	1736	1.67	3.34
Adult mobilized peripheral blood CD34+, single donor	Day 3	5uM	adult_donor	6	1736	0.75	4.38
Adult mobilized peripheral blood CD34+, single donor	Day 3	5uM	adult_donor	7	1736	1.56	3.97
Adult mobilized peripheral blood CD34+, single donor	Day 3	5uM	adult_donor	8	1736	1.79	3
Adult mobilized peripheral blood CD34+, single donor	Day 3	5uM	adult_donor	9	1736	1.56	6.05
Adult mobilized peripheral blood CD34+, single donor	Day 3	5uM	adult_donor	X	1736	20.16	10.48
Adult mobilized peripheral blood CD34+, single donor	Day 3	DMSO	adult_donor	1	1951	2.61	4.46
Adult mobilized peripheral blood CD34+, single donor	Day 3	DMSO	adult_donor	10	1951	5.23	7.84
Adult mobilized peripheral blood CD34+, single donor	Day 3	DMSO	adult_donor	11	1951	2.36	7.02
Adult mobilized peripheral blood CD34+, single donor	Day 3	DMSO	adult_donor	12	1951	5.95	9.69
Adult mobilized peripheral blood CD34+, single donor	Day 3	DMSO	adult_donor	13	1951	5.18	4.87
Adult mobilized peripheral blood CD34+, single donor	Day 3	DMSO	adult_donor	14	1951	4.72	3.74
Adult mobilized peripheral blood CD34+, single donor	Day 3	DMSO	adult_donor	15	1951	4.56	8.51
Adult mobilized peripheral blood CD34+, single donor	Day 3	DMSO	adult_donor	16	1951	3.54	10.61
Adult mobilized peripheral blood CD34+, single donor	Day 3	DMSO	adult_donor	17	1951	2.72	7.02
Adult mobilized peripheral blood CD34+, single donor	Day 3	DMSO	adult_donor	18	1951	4.82	7.84
Adult mobilized peripheral blood CD34+, single donor	Day 3	DMSO	adult_donor	19	1951	1.79	4.41
Adult mobilized peripheral blood CD34+, single donor	Day 3	DMSO	adult_donor	2	1951	2.67	2.56
Adult mobilized peripheral blood CD34+, single donor	Day 3	DMSO	adult_donor	20	1951	6.15	5.48
Adult mobilized peripheral blood CD34+, single donor	Day 3	DMSO	adult_donor	21	1951	5.64	9.28
Adult mobilized peripheral blood CD34+, single donor	Day 3	DMSO	adult_donor	22	1951	3.49	8.71
Adult mobilized peripheral blood CD34+, single donor	Day 3	DMSO	adult_donor	3	1951	5.23	6.51
Adult mobilized peripheral blood CD34+, single donor	Day 3	DMSO	adult_donor	4	1951	3.95	4.87
Adult mobilized peripheral blood CD34+, single donor	Day 3	DMSO	adult_donor	5	1951	2	3.23
Adult mobilized peripheral blood CD34+, single donor	Day 3	DMSO	adult_donor	6	1951	1.69	4.66
Adult mobilized peripheral blood CD34+, single donor	Day 3	DMSO	adult_donor	7	1951	1.64	4.31
Adult mobilized peripheral blood CD34+, single donor	Day 3	DMSO	adult_donor	8	1951	1.85	3.38
Adult mobilized peripheral blood CD34+, single donor	Day 3	DMSO	adult_donor	9	1951	2.92	6.82
Adult mobilized peripheral blood CD34+, single donor	Day 3	DMSO	adult_donor	X	1951	22.45	12.05
Adult mobilized peripheral blood CD34+, single donor	Day 10	20uM	adult_donor	1	1615	3.53	8.17
Adult mobilized peripheral blood CD34+, single donor	Day 10	20uM	adult_donor	10	1615	5.14	12.32
Adult mobilized peripheral blood CD34+, single donor	Day 10	20uM	adult_donor	11	1615	2.97	7.8
Adult mobilized peripheral blood CD34+, single donor	Day 10	20uM	adult_donor	12	1615	7.74	7.68
Adult mobilized peripheral blood CD34+, single donor	Day 10	20uM	adult_donor	13	1615	6.38	7.06
Adult mobilized peripheral blood CD34+, single donor	Day 10	20uM	adult_donor	14	1615	3.84	5.08
Adult mobilized peripheral blood CD34+, single donor	Day 10	20uM	adult_donor	15	1615	7.55	10.53
Adult mobilized peripheral blood CD34+, single donor	Day 10	20uM	adult_donor	16	1615	4.27	13.81
Adult mobilized peripheral blood CD34+, single donor	Day 10	20uM	adult_donor	17	1615	6.19	5.63
Adult mobilized peripheral blood CD34+, single donor	Day 10	20uM	adult_donor	18	1615	5.7	7.99
Adult mobilized peripheral blood CD34+, single donor	Day 10	20uM	adult_donor	19	1615	4.27	6.01
Adult mobilized peripheral blood CD34+, single donor	Day 10	20uM	adult_donor	2	1615	1.11	3.16
Adult mobilized peripheral blood CD34+, single donor	Day 10	20uM	adult_donor	20	1615	6.25	9.66
Adult mobilized peripheral blood CD34+, single donor	Day 10	20uM	adult_donor	21	1615	8.3	6.93
Adult mobilized peripheral blood CD34+, single donor	Day 10	20uM	adult_donor	22	1615	8.17	9.72
Adult mobilized peripheral blood CD34+, single donor	Day 10	20uM	adult_donor	3	1615	4.09	9.47
Adult mobilized peripheral blood CD34+, single donor	Day 10	20uM	adult_donor	4	1615	2.85	5.14
Adult mobilized peripheral blood CD34+, single donor	Day 10	20uM	adult_donor	5	1615	2.35	6.19
Adult mobilized peripheral blood CD34+, single donor	Day 10	20uM	adult_donor	6	1615	1.67	5.45
Adult mobilized peripheral blood CD34+, single donor	Day 10	20uM	adult_donor	7	1615	2.04	7.68
Adult mobilized peripheral blood CD34+, single donor	Day 10	20uM	adult_donor	8	1615	2.17	5.39
Adult mobilized peripheral blood CD34+, single donor	Day 10	20uM	adult_donor	9	1615	3.28	5.2
Adult mobilized peripheral blood CD34+, single donor	Day 10	20uM	adult_donor	X	1615	23.16	12.51
Adult mobilized peripheral blood CD34+, single donor	Day 10	5uM	adult_donor	1	1764	3.29	7.48
Adult mobilized peripheral blood CD34+, single donor	Day 10	5uM	adult_donor	10	1764	5.1	12.64
Adult mobilized peripheral blood CD34+, single donor	Day 10	5uM	adult_donor	11	1764	3.97	8.05
Adult mobilized peripheral blood CD34+, single donor	Day 10	5uM	adult_donor	12	1764	5.84	9.41
Adult mobilized peripheral blood CD34+, single donor	Day 10	5uM	adult_donor	13	1764	6.86	8.84
Adult mobilized peripheral blood CD34+, single donor	Day 10	5uM	adult_donor	14	1764	2.83	6.52
Adult mobilized peripheral blood CD34+, single donor	Day 10	5uM	adult_donor	15	1764	8.56	8.96
Adult mobilized peripheral blood CD34+, single donor	Day 10	5uM	adult_donor	16	1764	3.63	12.53
Adult mobilized peripheral blood CD34+, single donor	Day 10	5uM	adult_donor	17	1764	4.99	6.75
Adult mobilized peripheral blood CD34+, single donor	Day 10	5uM	adult_donor	18	1764	5.16	8.05
Adult mobilized peripheral blood CD34+, single donor	Day 10	5uM	adult_donor	19	1764	3.85	5.56
Adult mobilized peripheral blood CD34+, single donor	Day 10	5uM	adult_donor	2	1764	2.04	2.44
Adult mobilized peripheral blood CD34+, single donor	Day 10	5uM	adult_donor	20	1764	4.82	8.79
Adult mobilized peripheral blood CD34+, single donor	Day 10	5uM	adult_donor	21	1764	7.37	8.56
Adult mobilized peripheral blood CD34+, single donor	Day 10	5uM	adult_donor	22	1764	7.77	9.01
Adult mobilized peripheral blood CD34+, single donor	Day 10	5uM	adult_donor	3	1764	3.91	12.64
Adult mobilized peripheral blood CD34+, single donor	Day 10	5uM	adult_donor	4	1764	3.8	4.54
Adult mobilized peripheral blood CD34+, single donor	Day 10	5uM	adult_donor	5	1764	1.87	5.9
Adult mobilized peripheral blood CD34+, single donor	Day 10	5uM	adult_donor	6	1764	1.76	5.67
Adult mobilized peripheral blood CD34+, single donor	Day 10	5uM	adult_donor	7	1764	1.19	9.01
Adult mobilized peripheral blood CD34+, single donor	Day 10	5uM	adult_donor	8	1764	1.64	6.46
Adult mobilized peripheral blood CD34+, single donor	Day 10	5uM	adult_donor	9	1764	2.95	6.86
Adult mobilized peripheral blood CD34+, single donor	Day 10	5uM	adult_donor	X	1764	22.51	12.36
Adult mobilized peripheral blood CD34+, single donor	Day 10	DMSO	adult_donor	1	1469	3	7.28
Adult mobilized peripheral blood CD34+, single donor	Day 10	DMSO	adult_donor	10	1469	5.38	14.36
Adult mobilized peripheral blood CD34+, single donor	Day 10	DMSO	adult_donor	11	1469	3.68	9.46
Adult mobilized peripheral blood CD34+, single donor	Day 10	DMSO	adult_donor	12	1469	6.47	8.37
Adult mobilized peripheral blood CD34+, single donor	Day 10	DMSO	adult_donor	13	1469	7.35	7.01
Adult mobilized peripheral blood CD34+, single donor	Day 10	DMSO	adult_donor	14	1469	3.27	5.45
Adult mobilized peripheral blood CD34+, single donor	Day 10	DMSO	adult_donor	15	1469	7.15	10.14
Adult mobilized peripheral blood CD34+, single donor	Day 10	DMSO	adult_donor	16	1469	4.9	11.44
Adult mobilized peripheral blood CD34+, single donor	Day 10	DMSO	adult_donor	17	1469	4.15	5.58
Adult mobilized peripheral blood CD34+, single donor	Day 10	DMSO	adult_donor	18	1469	5.11	8.99
Adult mobilized peripheral blood CD34+, single donor	Day 10	DMSO	adult_donor	19	1469	3.13	5.79
Adult mobilized peripheral blood CD34+, single donor	Day 10	DMSO	adult_donor	2	1469	1.43	2.93
Adult mobilized peripheral blood CD34+, single donor	Day 10	DMSO	adult_donor	20	1469	5.31	9.12
Adult mobilized peripheral blood CD34+, single donor	Day 10	DMSO	adult_donor	21	1469	6.6	7.76
Adult mobilized peripheral blood CD34+, single donor	Day 10	DMSO	adult_donor	22	1469	6.19	10.89
Adult mobilized peripheral blood CD34+, single donor	Day 10	DMSO	adult_donor	3	1469	4.63	9.94
Adult mobilized peripheral blood CD34+, single donor	Day 10	DMSO	adult_donor	4	1469	2.52	5.58
Adult mobilized peripheral blood CD34+, single donor	Day 10	DMSO	adult_donor	5	1469	2.18	5.65
Adult mobilized peripheral blood CD34+, single donor	Day 10	DMSO	adult_donor	6	1469	1.7	4.42
Adult mobilized peripheral blood CD34+, single donor	Day 10	DMSO	adult_donor	7	1469	1.63	7.96
Adult mobilized peripheral blood CD34+, single donor	Day 10	DMSO	adult_donor	8	1469	2.18	6.33
Adult mobilized peripheral blood CD34+, single donor	Day 10	DMSO	adult_donor	9	1469	3.74	6.88
Adult mobilized peripheral blood CD34+, single donor	Day 10	DMSO	adult_donor	X	1469	21.65	13.34

### Sheet: S3a_rev_effect_by_system
var	system	n_veh	n_rev	m_veh	m_rev	effect	se	lo	hi
n_loss	HSC Donor 1	2368	2968	1.74578	3.61186	1.86608	0.0993646	1.67129	2.06088
n_loss	HSC Donor 2	2347	3372	1.50959	3.38464	1.87505	0.0884796	1.7016	2.04851
n_loss	hMEC	1037	708	0.409836	1.14407	0.734232	0.0538275	0.628609	0.839854
n_loss	hMEL	2242	1714	0.384032	1.25729	0.873261	0.0377643	0.799208	0.947314
n_gain	HSC Donor 1	2368	2968	1.27618	2.58929	1.3131	0.0498226	1.21543	1.41078
n_gain	HSC Donor 2	2347	3372	1.13421	2.34668	1.21246	0.0452967	1.12367	1.30126
n_gain	hMEC	1037	708	2.08197	2.7952	0.713231	0.0888087	0.539008	0.887453
n_gain	hMEL	2242	1714	1.25201	2.12369	0.87168	0.0596819	0.754664	0.988696

### Sheet: S3b_rev_effect_vs_HSC
var	system	did	did_se	did_lo	did_hi	p	p_adj
n_loss	hMEC	-1.12857	0.0854908	-1.29613	-0.961008	8.64933e-40	1.72987e-39
n_loss	hMEL	-0.989541	0.076403	-1.13929	-0.839791	2.30108e-38	2.30108e-38
n_gain	hMEC	-0.541508	0.0949502	-0.72761	-0.355405	1.17669e-08	2.22995e-08
n_gain	hMEL	-0.383058	0.0684871	-0.517293	-0.248823	2.22995e-08	2.22995e-08

### Sheet: S3c_rev_effect_donor_gap
var	did	did_se	did_lo	did_hi	p	comparison
n_loss	0.00896868	0.133049	-0.251807	0.269744	0.946256	HSC Donor 2 - HSC Donor 1
n_gain	-0.100639	0.0673356	-0.232616	0.0313392	0.135023	HSC Donor 2 - HSC Donor 1

### Sheet: S3d_interaction
var	family	ref	other	est	p	p_adj
n_loss	Rev effect (interaction)	HSC	hMEC	0.202582	0.115432	0.115432
n_loss	Rev effect (interaction)	HSC	hMEL	0.368622	3.55909e-05	7.11818e-05
n_gain	Rev effect (interaction)	HSC	hMEC	-0.44454	5.08024e-18	1.01605e-17
n_gain	Rev effect (interaction)	HSC	hMEL	-0.204268	1.88554e-06	1.88554e-06

### Sheet: S4_FISH_day3
condition	probe	foci_class	n_cells	total_cells_scored	pct_cells
DMSO	Chr 7	1	18	375	4.8
DMSO	Chr 7	2	334	375	89.07
DMSO	Chr 7	3	18	375	4.8
DMSO	Chr 7	4+	5	375	1.33
DMSO	Chr 18	1	21	370	5.68
DMSO	Chr 18	2	301	370	81.35
DMSO	Chr 18	3	33	370	8.92
DMSO	Chr 18	4+	15	370	4.05
HQ 20 uM	Chr 7	1	24	447	5.37
HQ 20 uM	Chr 7	2	397	447	88.81
HQ 20 uM	Chr 7	3	22	447	4.92
HQ 20 uM	Chr 7	4+	4	447	0.89
HQ 20 uM	Chr 18	1	15	416	3.61
HQ 20 uM	Chr 18	2	346	416	83.17
HQ 20 uM	Chr 18	3	40	416	9.62
HQ 20 uM	Chr 18	4+	15	416	3.61
Reversine 75 nM	Chr 7	1	11	178	6.18
Reversine 75 nM	Chr 7	2	99	178	55.62
Reversine 75 nM	Chr 7	3	39	178	21.91
Reversine 75 nM	Chr 7	4+	29	178	16.29
Reversine 75 nM	Chr 18	1	18	197	9.14
Reversine 75 nM	Chr 18	2	145	197	73.6
Reversine 75 nM	Chr 18	3	20	197	10.15
Reversine 75 nM	Chr 18	4+	14	197	7.11
